# Chloroplast- and Mitochondrion-Specific Random C-to-T Mutagenesis for Forward Genetics of Organelle Genomes

**DOI:** 10.1101/2025.11.01.685978

**Authors:** Nanami Kosaka, Yoshiki Harada, Issei Nakazato, Miki Okuno, Takehiko Itoh, Nobuhiro Tsutsumi, Shin-ichi Arimura

## Abstract

Organelle genomes in plastids (including chloroplasts) and mitochondria encode essential genes for photosynthesis, respiration, and agronomic traits, representing promising targets for crop improvement. However, their high copy number and non-Mendelian inheritance have long hindered efficient modification compared to nuclear genomes. Recent advances in organelle base editing (C-to-T and A-to-G) have enabled precise nucleotide substitutions, yet information on useful mutations remains limited. Here, to establish a forward genetics platform for C-to-T substitutions, we developed a method to introduce random C-to-T mutations throughout the entire organelle genomes of *Arabidopsis thaliana*. We engineered a fusion protein, WHY2-CD mutator, combining cytidine deaminase (CD), uracil glycosylase inhibitor, and sequence-nonspecific DNA-binding protein WHIRLY2 (WHY2), fused to organelle-targeting peptides. This system introduced dispersed C-to-T substitutions specifically within plastid or mitochondrial genomes. In T_2_ lines, we identified homoplasmic (homozygous) plastid genome mutants, including *rpoA* knockouts and *rbcL* variants with an amino acid substitution. Screening T_3_ populations on spectinomycin revealed plastid genome mutants with resistant traits and their causal mutation. These mutations can be transferred or combined using targeted base editors, such as transcription activator-like effector cytidine deaminase (TALECD). This comprehensive, C-to-T-focused mutagenesis provides a powerful tool for organelle forward genetics and molecular breeding.
