## Supplementary Table S3 for "Chloroplast- and Mitochondrion-Specific Random C-to-T Mutagenesis for Forward Genetics of Organelle Genomes"

### Sheet: 3
Supplementary Data Set 3. Visual phenotyping of T2 population, arranged by each parental line.
construct name	line	No. of T2 seeds sown	GFP florescence		9 DAS phenotypes					construct name	line	No. of T2 seeds sown	GFP florescence		9 DAS phenotypes
			+GFP	noGFP	WT-like	aberrant		n.g.					+GFP	noGFP	WT-like	aberrant		n.g.
						+GFP	noGFP									+GFP	noGFP
A. mtCWC188	1									A. ptCWC188	1	40	0	40	40	0	0	0
	2										2	40	0	40	40	0	0	0
	3										3
	4										4	39	0	39	39	0	0	0
	5										5	40	0	40	40	0	0	0
	6										6
	7										7
	8										8
	9										9
	10										10
B. mtCWC170	1									B. ptCWC170	1
	2										2
	3										3	40	0	40	40	0	0	0
	4										4	40	27	13	13	27	0	0
	5										5	40	23	17	39	1	0	0
	6										6	40	40	0	30	10	0	0
	7										7	40	29	11	18	22	0	0
	8										8	40	23	17	39	0	0	1
	9										9
	10	40	0	40	40	0	0	0			10	40	36	4	34	6	0	0
C. mtSepCD	1	40	31	9	40	0	0	0		C. ptSepCD	1	40	30	10	40	0	0	0
	2										2	40	0	40	40	0	0	0
	3	40	0	40	40	0	0	0			3	40	0	40	40	0	0	0
	4	40	26	14	29	8	3	0			4	40	0	40	40	0	0	0
											5	40	17	23	40	0	0	0
											6	40	0	40	40	0	0	0
											7	40	0	40	40	0	0	0
											8	40	0	40	40	0	0	0
											9	40	27	13	40	0	0	0
											10	40	0	40	40	0	0	0
D. mtE1347D	1	40	29	11	22	18	0	0		D. ptE1347D	1
	2										2	40	32	8	39	0	1	0
	3	40	31	9	30	8	1	1			3	40	30	10	36	1	3	0
	4	40	25	15	40	0	0	0			4	40	27	13	40	0	0	0
	5	40	26	14	40	0	0	0			5	40	10	30	36	0	4	0
	6	40	25	15	33	7	0	0			6	40	25	15	39	1	0	0
	7	40	27	13	39	0	0	1			7	40	28	12	39	1	0	0
	8	40	25	15	33	7	0	0			8	40	9	31	39	0	1	0
	9	40	28	12	31	9	0	0			9	40	31	9	40	0	0	0
	10	40	34	6	29	11	0	0			10	40	29	11	40	0	0	0
E. mtGSVG	1									E. ptGSVG	1	40	29	11	14	25	1	0
	2										2	40	32	8	19	19	2	0
	3										3	40	27	13	15	25	0	0
	4										4	40	29	11	21	19	0	0
	5										5	40	31	9	17	23	0	0
	6										6	40	4	36	39	1	0	0
	7										7	40	28	12	27	13	0	0
	8										8
	9										9	40	32	8	25	15	0	0
	10										10	40	37	3	10	29	1	0
F. mtCWC188_GSVG	1	39	25	14	38	0	1	1		F. ptCWC188_GSVG	1	40	31	9	39	1	0	0
	2	40	30	10	40	0	0	0			2	40	32	8	40	0	0	0
	3	40	32	8	40	0	0	0			3	39	37	2	39	0	0	0
	4	39	24	15	39	0	0	0			4	39	0	39	39	0	0	0
	5	39	33	6	38	0	0	1			5	40	29	11	38	2	0	0
	6	40	0	40	40	0	0	0			6	40	32	8	40	0	0	0
	7	39	36	3	39	0	0	0			7	40	27	13	40	0	0	0
	8	40	29	11	40	0	0	0			8	40	23	17	40	0	0	0
	9	40	27	13	37	1	2	0			9	40	0	40	40	0	0	0
	10	40	27	13	40	0	0	0			10	40	1	39	40	0	0	0
G. mtCWC170_GSVG	1	40	31	9	40	0	0	0		G. ptCWC170_GSVG	1	40	29	11	40	0	0	0
	2	40	35	5	40	0	0	0			2	40	26	14	40	0	0	0
	3	40	32	8	40	0	0	0			3	40	25	15	39	1	0	0
	4	40	32	8	40	0	0	0			4	40	0	40	40	0	0	0
	5	40	29	11	40	0	0	0			5	40	1	39	39	1	0	0
	6	40	0	40	40	0	0	0			6	40	38	2	40	0	0	0
	7	40	34	6	40	0	0	0			7	40	28	12	40	0	0	0
	8	40	29	11	40	0	0	0			8	39	26	13	39	0	0	0
	9	40	28	12	40	0	0	0			9	40	28	12	40	2	1	0
	10	40	31	9	40	0	0	0			10	40	27	13	40	0	0	0
H. mtSepCD_GSVG	1	40	32	8	29	11	0	0		H. ptSepCD_GSVG	1	39	28	11	39	0	0	0
	2	40	29	11	39	1	0	0			2	40	0	40	40	0	0	0
	3	39	30	9	22	17	0	0			3	40	29	11	40	0	0	0
	4										4	40	28	12	40	0	0	0
	5										5
	6	40	29	11	14	14	1	11			6	40	24	16	40	0	0	0
	7										7	40	0	40	40	0	0	0
	8	40	25	15	31	7	0	2			8	40	33	7	39	1	0	0
	9	40	0	40	40	0	0	0			9	40	32	8	40	0	0	0
	10										10	40	40	0	40	0	0	0
	line	No. of seeds sown	MSH1 genotype		9 DAS phenotypes						line	No. of seeds sown			9 DAS phenotypes
					WT-like	aberrant		n.g.							WT-like	aberrant		n.g.
msh1♂ ×Col-0♀ F3	2-2	40	homo		30	7		3		Col-0	-	200	-	-	200	0		0
	2-6	40	homo		29	8		3
	2-8	40	homo		30	9		1		aberrant individuals / No. of T2 seeds sown
	2-13	40	homo		26	8		6		0								1
	2-17	40	homo		30	10		0
line	Parental T1 died, unable to observe the phenotypes of T2 progeny.
